# Population Genomics of Nontuberculous Mycobacteria Recovered from United States Cystic Fibrosis Patients

**DOI:** 10.1101/663559

**Authors:** Nabeeh A. Hasan, Rebecca M. Davidson, L. Elaine Epperson, Sara M. Kammlade, Rachael R. Rodger, Adrah R. Levin, Alyssa Sherwood, Scott D. Sagel, Stacey L. Martiniano, Charles L. Daley, Max Salfinger, Jerry A. Nick, Michael Strong

## Abstract

Nontuberculous mycobacteria (NTM) pose a threat to individuals with cystic fibrosis (CF) due to an increased prevalence of pulmonary infections, innate drug resistance of the bacteria, and potential transmission between CF patients. To explore the genetic diversity of NTM isolated from CF patients within the United States (US) and to identify potential transmission events, we sequenced and analyzed the genomes of 341 NTM isolates from 191 CF patients as part of a nationwide surveillance study. The most abundant species in the isolate cohort were *Mycobacterium abscessus* (59.5%), followed by species in the *Mycobacterium avium* complex (37.5%). Phylogenomic analyses of the three *M. abscessus* subspecies revealed that more than half of CF patients had isolates in one of four dominant clones, including two dominant clones of *M. abscessus* subspecies *abscessus* and two dominant clones of *M. abscessus* subspecies *massiliense. M. avium* isolates from US CF patients, however, do not have dominant clones and are phylogenetically diverse. Longitudinal NTM isolates were compared to determine genome-wide single nucleotide polymorphisms (SNPs) that occur within patients over time. This information was used to compare between and within-patient SNP distributions, to quantitatively define SNP thresholds suggestive of transmission, and calculate a posterior probability of recent transmission given the SNP distance between two isolates from different patients. Out of 114 patients with *M. abscessus* subspecies, ten clusters of highly similar isolates from 26 patients were identified. Among the 26 patients in the *M. abscessus* clusters, 12 attended the same CF care centers. No highly similar isolate clusters were observed in *M. avium*. Our study reveals the contrasting genomic diversity and epidemiology of two major NTM taxa and the potential for between-patient exposure and cross-transmission of these emerging pathogens.
