## Supplemental Table 1 & 2 for "Population Genomics of Nontuberculous Mycobacteria Recovered from United States Cystic Fibrosis Patients"

### Sheet: TableS1
Table S1. Metadata for CF-RDP isolates sequenced in the study cohort. Attributes for M. abscessus, M. avium, M. chimaera and M. intracellulare genomes are provided, including isolate identifier, clade/lineage, taxonomic identification, state, Bayesian-defined cluster, and NCBI SRA number.
Isolate	Clade/Lineage	Taxon	State	RDP Cluster	Accession Number
CF00001-00005.MMAS	N/A	MMAS	CO	N/A	SAMN09759107
CF00001-00006.MMAS	N/A	MMAS	CO	N/A	SAMN09759112
CF00001-00007.MMAS	N/A	MMAS	CO	N/A	SAMN09759111
CF00001-00008.MMAS	N/A	MMAS	CO	N/A	SAMN09759113
CF00001-00009.MMAS	N/A	MMAS	CO	N/A	SAMN09759110
CF00001-00010.MMAS	N/A	MMAS	CO	N/A	SAMN09759109
CF00001-00011.MMAS	N/A	MMAS	CO	N/A	SAMN09759108
CF00002-00012.MAV	MAV lineage 2	MAV	CO	N/A	SAMN09758861
CF00002-00013.MINT	N/A	MINT	CO	N/A	SAMN09758910
CF00002-00014.MCHIM	N/A	MCHIM	CO	N/A	SAMN09758876
CF00002-00015.MCHIM	N/A	MCHIM	CO	N/A	SAMN09758875
CF00002-00072.MAV	MAV lineage 2	MAV	CO	N/A	SAMN09758860
CF00002-00375.MAV	MAV lineage 3	MAV	CO	N/A	SAMN09758858
CF00002-00377.MAV	MAV lineage 1	MAV	CO	N/A	SAMN09758857
CF00002-00378.MAV	MAV lineage 2	MAV	CO	N/A	SAMN09758859
CF00002-00401.MAV	MAV lineage 3	MAV	CO	N/A	SAMN09758856
CF00002-00658.MAV	MAV lineage 3	MAV	CO	N/A	SAMN09758862
CF00004-00018.MINT	N/A	MINT	CO	N/A	SAMN09758909
CF00004-00019.MINT	N/A	MINT	CO	N/A	SAMN09758908
CF00006-00020.MAB	MAB clone 1	MAB	CO	N/A	SAMN09759064
CF00006-00021.MAB	MAB clone 1	MAB	CO	N/A	SAMN09759063
CF00006-00022.MAB	MAB clone 1	MAB	CO	N/A	SAMN09759062
CF00006-00023.MAB	MAB clone 1	MAB	CO	N/A	SAMN09759061
CF00006-00069.MAB	MAB clone 1	MAB	CO	N/A	SAMN09759065
CF00007-00024.MINT	N/A	MINT	CO	N/A	SAMN09758903
CF00007-00025.MINT	N/A	MINT	CO	N/A	SAMN09758904
CF00007-00070.MINT	N/A	MINT	CO	N/A	SAMN09758907
CF00007-00073.MINT	N/A	MINT	CO	N/A	SAMN09758906
CF00007-00402.MINT	N/A	MINT	CO	N/A	SAMN09758905
CF00008-00026.MMAS	N/A	MMAS	CO	N/A	SAMN09759104
CF00008-00027.MMAS	N/A	MMAS	CO	N/A	SAMN09759103
CF00008-00028.MMAS	N/A	MMAS	CO	N/A	SAMN09759102
CF00008-00396.MAV	MAV lineage 1	MAV	CO	N/A	SAMN09758854
CF00008-00399.MAV	MAV lineage 1	MAV	CO	N/A	SAMN09758855
CF00008-00428r.MMAS	N/A	MMAS	CO	N/A	SAMN09759106
CF00008-00428s.MMAS	N/A	MMAS	CO	N/A	SAMN09759105
CF00009-00029.MAV	MAV lineage 1	MAV	CO	N/A	SAMN09758850
CF00009-00030.MAV	MAV lineage 1	MAV	CO	N/A	SAMN09758851
CF00009-00031.MAV	MAV lineage 1	MAV	CO	N/A	SAMN09758853
CF00009-00433.MAV	MAV lineage 1	MAV	CO	N/A	SAMN09758852
CF00011-00054.MAV	MAV lineage 5	MAV	CO	N/A	SAMN09758849
CF00012-00032.MINT	N/A	MINT	CO	N/A	SAMN09758900
CF00012-00033.MINT	N/A	MINT	CO	N/A	SAMN09758902
CF00012-00055.MINT	N/A	MINT	CO	N/A	SAMN09758901
CF00012-00435.MAV	MAV lineage 3	MAV	CO	N/A	SAMN09758848
CF00013-00035.MAB	N/A	MAB	CO	N/A	SAMN09759060
CF00013-00036.MAB	N/A	MAB	CO	N/A	SAMN09759059
CF00016-00037.MAB	N/A	MAB	CO	N/A	SAMN09759046
CF00016-00039.MAB	N/A	MAB	CO	N/A	SAMN09759047
CF00016-00074.MAB	N/A	MAB	CO	N/A	SAMN09759058
CF00016-00397.MAB	N/A	MAB	CO	N/A	SAMN09759057
CF00016-00398.MAB	N/A	MAB	CO	N/A	SAMN09759056
CF00016-00427.MAB	N/A	MAB	CO	N/A	SAMN09759055
CF00016-00437.MAB	N/A	MAB	CO	N/A	SAMN09759054
CF00016-00459.MAB	N/A	MAB	CO	N/A	SAMN09759053
CF00016-00465.MAB	N/A	MAB	CO	N/A	SAMN09759052
CF00016-00478.MAB	N/A	MAB	CO	N/A	SAMN09759051
CF00016-00655.MAB	N/A	MAB	CO	N/A	SAMN09759050
CF00016-00656.MAB	N/A	MAB	CO	N/A	SAMN09759049
CF00016-00666.MAB	N/A	MAB	CO	N/A	SAMN09759048
CF00017-00040.MAB	MAB clone 2	MAB	CO	N/A	SAMN09759042
CF00017-00041.MAB	MAB clone 2	MAB	CO	N/A	SAMN09759041
CF00017-00042.MAB	MAB clone 2	MAB	CO	N/A	SAMN09759045
CF00017-00405.MAB	MAB clone 2	MAB	CO	N/A	SAMN09759044
CF00017-00461.MAB	MAB clone 2	MAB	CO	N/A	SAMN09759043
CF00019-00043.MAV	MAV lineage 4	MAV	CO	N/A	SAMN09758845
CF00019-00044.MAV	MAV lineage 4	MAV	CO	N/A	SAMN09758844
CF00019-00381.MAV	MAV lineage 4	MAV	CO	N/A	SAMN09758847
CF00019-00662.MAV	MAV lineage 4	MAV	CO	N/A	SAMN09758846
CF00020-00045.MBOL	N/A	MBOL	CO	N/A	SAMN09759071
CF00020-00046.MCHIM	N/A	MCHIM	CO	N/A	SAMN09758872
CF00020-00047.MBOL	N/A	MBOL	CO	N/A	SAMN09759072
CF00020-00048.MCHIM	N/A	MCHIM	CO	N/A	SAMN09758874
CF00020-00400.MCHIM	N/A	MCHIM	CO	N/A	SAMN09758873
CF00022-00049.MAV	MAV lineage 3	MAV	CO	N/A	SAMN09758843
CF00022-00434.MAV	MAV lineage 3	MAV	CO	N/A	SAMN09758842
CF00023-00438.MAB	N/A	MAB	CO	N/A	SAMN09759040
CF00024-00056.MMAS	N/A	MMAS	CO	N/A	SAMN09759101
CF00025-00057.MINT	N/A	MINT	CO	N/A	SAMN09758899
CF00026-00061.MAB	MAB clone 1	MAB	CO	RDP.MAB.1	SAMN09759038
CF00026-00062.MAV	MAV lineage 5	MAV	CO	N/A	SAMN09758839
CF00026-00063.MAV	MAV lineage 5	MAV	CO	N/A	SAMN09758841
CF00026-00064.MAB	MAB clone 1	MAB	CO	RDP.MAB.1	SAMN09759039
CF00026-00065.MAV	MAV lineage 5	MAV	CO	N/A	SAMN09758840
CF00027-00066.MAV	MAV lineage 1	MAV	CO	N/A	SAMN09758838
CF00028-00067.MAV	MAV lineage 5	MAV	CO	N/A	SAMN09758837
CF00029-00050.MAV	MAV lineage 2	MAV	CO	N/A	SAMN09758835
CF00029-00051.MAV	MAV lineage 3	MAV	CO	N/A	SAMN09758834
CF00029-00052.MAV	MAV lineage 2	MAV	CO	N/A	SAMN09758833
CF00029-00053.MAV	MAV lineage 3	MAV	CO	N/A	SAMN09758836
CF00029-00068.MAV	MAV lineage 2	MAV	CO	N/A	SAMN09758832
CF00030-00406.MAB	N/A	MAB	TX	N/A	SAMN09759037
CF00031-00407.MAB	N/A	MAB	TX	N/A	SAMN09759036
CF00032-00408.MAB	MAB clone 2	MAB	TX	RDP.MAB.2	SAMN09759035
CF00033-00409.MAB	N/A	MAB	TX	N/A	SAMN09759034
CF00034-00410.MAB	MAB clone 1	MAB	TX	N/A	SAMN09759033
CF00035-00411.MMAS	MMAS clone 2	MMAS	TX	RDP.MMAS.1	SAMN09759100
CF00036-00412.MMAS	N/A	MMAS	TX	N/A	SAMN09759099
CF00037-00413.MAB	N/A	MAB	TX	N/A	SAMN09759032
CF00038-00414.MAB	N/A	MAB	TX	N/A	SAMN09759031
CF00039-00415.MAB	N/A	MAB	TX	N/A	SAMN09759030
CF00040-00180.MAB	N/A	MAB	TX	N/A	SAMN09759026
CF00040-00230.MAB	N/A	MAB	TX	N/A	SAMN09759029
CF00040-00416.MAB	N/A	MAB	TX	N/A	SAMN09759027
CF00040-00661.MAB	N/A	MAB	TX	N/A	SAMN09759028
CF00041-00417.MAB	MAB clone 1	MAB	TX	RDP.MAB.3	SAMN09759025
CF00042-00418.MMAS	MMAS clone 2	MMAS	TX	RDP.MMAS.2	SAMN09759098
CF00043-00419.MAB	N/A	MAB	TX	N/A	SAMN09759024
CF00044-00420.MAB	N/A	MAB	TX	N/A	SAMN09759023
CF00045-00421.MAB	MAB clone 2	MAB	TX	N/A	SAMN09759022
CF00046-00423.MMAS	MMAS clone 1	MMAS	TX	N/A	SAMN09759097
CF00047-00424.MMAS	MMAS clone 1	MMAS	TX	RDP.MMAS.3	SAMN09759096
CF00048-00425.MAB	MAB clone 1	MAB	TX	N/A	SAMN09759021
CF00049-00426.MMAS	N/A	MMAS	TX	N/A	SAMN09759095
CF00050-00429.MAB	N/A	MAB	TX	N/A	SAMN09759020
CF00052-00071.MAV	MAV lineage 3	MAV	CO	N/A	SAMN09758830
CF00052-00376.MAV	MAV lineage 3	MAV	CO	N/A	SAMN09758831
CF00052-00422.MAV	MAV lineage 5	MAV	CO	N/A	SAMN09758829
CF00053-00403.MMAS	MMAS clone 2	MMAS	NY	N/A	SAMN09759094
CF00053-00404.MAB	MAB clone 1	MAB	NY	RDP.MAB.4	SAMN09759019
CF00054-00430.MMAS	N/A	MMAS	NY	RDP.MMAS.4	SAMN09759093
CF00055-00431.MAB	MAB clone 1	MAB	NY	N/A	SAMN09759018
CF00056-00432.MMAS	MMAS clone 2	MMAS	NY	N/A	SAMN09759092
CF00057-00443.MAV	MAV lineage 4	MAV	KS	N/A	SAMN09758828
CF00058-00099.MAV	MAV lineage 3	MAV	OH	N/A	SAMN09758825
CF00058-00188.MAV	MAV lineage 3	MAV	OH	N/A	SAMN09758826
CF00058-00189.MAV	MAV lineage 3	MAV	OH	N/A	SAMN09758827
CF00059-00445.MINT	N/A	MINT	AL	N/A	SAMN09758898
CF00060-00174.MAV	MAV lineage 5	MAV	MA	N/A	SAMN09758824
CF00060-00175.MAV	MAV lineage 1	MAV	MA	N/A	SAMN09758823
CF00060-00446.MCHIM	N/A	MCHIM	MA	N/A	SAMN09758871
CF00062-00447.MAV	MAV lineage 3	MAV	MA	N/A	SAMN09758822
CF00063-00448.MAV	MAV lineage 3	MAV	KS	N/A	SAMN09758821
CF00064-00439.MAB	N/A	MAB	TX	N/A	SAMN09759017
CF00065-00440.MAB	MAB clone 1	MAB	TX	N/A	SAMN09759016
CF00066-00705.MAB	MAB clone 1	MAB	TX	N/A	SAMN09759015
CF00067-00436.MAB	MAB clone 1	MAB	OH	RDP.MAB.3	SAMN09759014
CF00068-00219.MAB	N/A	MAB	OH	N/A	SAMN09759013
CF00070-00220.MCHIM	N/A	MCHIM	OH	N/A	SAMN09758870
CF00071-00221.MLENT	N/A	MLENT	CA	N/A	SAMN09758780
CF00073-00222.MINT	N/A	MINT	FL	N/A	SAMN09758897
CF00074-00223.MINT	N/A	MINT	KS	N/A	SAMN09758896
CF00075-00224.MAV	MAV lineage 3	MAV	CO	N/A	SAMN09758820
CF00076-00179.MAB	N/A	MAB	OH	N/A	SAMN09759011
CF00076-00225.MAB	N/A	MAB	OH	N/A	SAMN09759012
CF00077-00226.MAB	N/A	MAB	OH	N/A	SAMN09759010
CF00078-00227.MINT	N/A	MINT	CO	N/A	SAMN09758895
CF00079-00228.MINT	N/A	MINT	TN	N/A	SAMN09758894
CF00080-00085.MAB	MAB clone 1	MAB	CO	N/A	SAMN09759008
CF00080-00685.MAB	MAB clone 1	MAB	CO	N/A	SAMN09759009
CF00082-00087.MMAS	N/A	MMAS	TN	N/A	SAMN09759091
CF00083-00088.MAV	MAV lineage 1	MAV	FL	N/A	SAMN09758819
CF00084-00089.MINT	N/A	MINT	OR	N/A	SAMN09758893
CF00085-00090.MAB	MAB clone 1	MAB	OK	N/A	SAMN09759007
CF00085-00181.MAB	MAB clone 1	MAB	OK	N/A	SAMN09759004
CF00085-00456.MAB	MAB clone 1	MAB	OK	N/A	SAMN09759006
CF00085-00675.MAB	MAB clone 1	MAB	OK	N/A	SAMN09759005
CF00086-00091.MMAS	MMAS clone 1	MMAS	TN	N/A	SAMN09759090
CF00087-00092.MINT	N/A	MINT	TN	N/A	SAMN09758892
CF00088-00093.MAB	MAB clone 1	MAB	CO	N/A	SAMN09759003
CF00088-00467.MAB	MAB clone 1	MAB	CO	N/A	SAMN09759002
CF00089-00094.MAB	MAB clone 1	MAB	NC	RDP.MAB.5	SAMN09759001
CF00089-00182.MAB	MAB clone 1	MAB	NC	RDP.MAB.5	SAMN09759000
CF00089-00462.MAB	MAB clone 1	MAB	NC	RDP.MAB.5	SAMN09758999
CF00090-00095.MAB	MAB clone 1	MAB	CO	N/A	SAMN09758998
CF00090-00183.MAB	MAB clone 1	MAB	CO	N/A	SAMN09758995
CF00090-00184.MAB	MAB clone 1	MAB	CO	N/A	SAMN09758997
CF00090-00185.MAB	MAB clone 1	MAB	CO	N/A	SAMN09758996
CF00091-00096.MMAS	MMAS clone 2	MMAS	FL	RDP.MMAS.2	SAMN09759089
CF00092-00097.MINT	N/A	MINT	KS	N/A	SAMN09758891
CF00093-00098.MAB	MAB clone 1	MAB	OK	RDP.MAB.3	SAMN09758992
CF00093-00186.MAB	MAB clone 1	MAB	OK	RDP.MAB.3	SAMN09758993
CF00093-00187.MAB	MAB clone 1	MAB	OK	RDP.MAB.3	SAMN09758994
CF00095-00100.MAV	MAV lineage 3	MAV	CO	N/A	SAMN09758818
CF00096-00101.MAB	N/A	MAB	SD	N/A	SAMN09758991
CF00097-00102.MAB	MAB clone 1	MAB	AZ	N/A	SAMN09758990
CF00098-00103.MINT	N/A	MINT	TX	N/A	SAMN09758889
CF00098-00370.MINT	N/A	MINT	TX	N/A	SAMN09758890
CF00099-00104.MAB	N/A	MAB	CO	N/A	SAMN09758989
CF00099-00190.MAB	N/A	MAB	CO	N/A	SAMN09758988
CF00099-00191.MAB	N/A	MAB	CO	N/A	SAMN09758987
CF00100-00105.MAB	N/A	MAB	OH	N/A	SAMN09758982
CF00100-00192.MAB	N/A	MAB	OH	N/A	SAMN09758985
CF00100-00193.MAB	N/A	MAB	OH	N/A	SAMN09758984
CF00100-00194.MAB	N/A	MAB	OH	N/A	SAMN09758983
CF00100-00195.MAV	MAV lineage 1	MAV	OH	N/A	SAMN09758817
CF00100-00196.MAV	MAV lineage 1	MAV	OH	N/A	SAMN09758816
CF00100-00477.MAB	N/A	MAB	OH	N/A	SAMN09758986
CF00101-00106.MCHE	N/A	MCHE	IN	N/A	SAMN09758774
CF00102-00107r.MMAS	MMAS clone 2	MMAS	FL	N/A	SAMN09759087
CF00102-00107s.MMAS	MMAS clone 2	MMAS	FL	N/A	SAMN09759088
CF00103-00108.MAB	MAB clone 1	MAB	OH	RDP.MAB.5	SAMN09758981
CF00105-00109.MINT	N/A	MINT	AL	N/A	SAMN09758888
CF00106-00110.MAB	N/A	MAB	ID	N/A	SAMN09758980
CF00107-00111.MINT	N/A	MINT	CO	N/A	SAMN09758887
CF00107-00704.MAB	N/A	MAB	CO	N/A	SAMN09758979
CF00108-00112.MAB	MAB clone 2	MAB	AL	N/A	SAMN09758978
CF00110-00114.MAV	MAV lineage 3	MAV	MA	N/A	SAMN09758815
CF00111-00115.MAV	MAV lineage 4	MAV	ID	N/A	SAMN09758814
CF00112-01031.MCHIM	N/A	MCHIM	TN	N/A	SAMN09758869
CF00113-00117.MBOL	N/A	MBOL	CA	N/A	SAMN09759068
CF00113-00198.MBOL	N/A	MBOL	CA	N/A	SAMN09759070
CF00113-00480.MBOL	N/A	MBOL	CA	N/A	SAMN09759069
CF00114-00118.MAB	MAB clone 1	MAB	TN	N/A	SAMN09758977
CF00115-00119.MCHIM	N/A	MCHIM	CA	N/A	SAMN09758868
CF00116-00120.MAB	MAB clone 1	MAB	OH	N/A	SAMN09758975
CF00116-00457.MAB	MAB clone 1	MAB	OH	N/A	SAMN09758976
CF00117-00121.MAV	MAV lineage 4	MAV	TN	N/A	SAMN09758813
CF00118-00122.MAB	MAB clone 1	MAB	NY	N/A	SAMN09758974
CF00118-00199.MAB	MAB clone 1	MAB	NY	N/A	SAMN09758973
CF00119-00123.MINT	N/A	MINT	FL	N/A	SAMN09758886
CF00120-00124.MAB	N/A	MAB	CO	N/A	SAMN09758968
CF00120-00200.MAB	N/A	MAB	CO	N/A	SAMN09758972
CF00120-00201.MAB	N/A	MAB	CO	N/A	SAMN09758971
CF00120-00202.MAB	N/A	MAB	CO	N/A	SAMN09758970
CF00120-00479.MAB	N/A	MAB	CO	N/A	SAMN09758969
CF00121-00125.MMAS	MMAS clone 2	MMAS	MI	N/A	SAMN09759086
CF00123-00127.MAB	MAB clone 2	MAB	CA	N/A	SAMN09758967
CF00123-00476.MAB	MAB clone 2	MAB	CA	N/A	SAMN09758966
CF00124-00128.MAV	MAV lineage 3	MAV	TN	N/A	SAMN09758812
CF00125-00129.MAB	MAB clone 1	MAB	TN	N/A	SAMN09758965
CF00126-00130.MAV	MAV lineage 3	MAV	OH	N/A	SAMN09758811
CF00127-00131.MAV	MAV lineage 3	MAV	KS	N/A	SAMN09758810
CF00128-00132.MAV	MAV lineage 1	MAV	WA	N/A	SAMN09758809
CF00129-00133.MCHIM	N/A	MCHIM	IN	N/A	SAMN09758867
CF00130-00134.MAB	N/A	MAB	TX	N/A	SAMN09758964
CF00131-00135.UNKNOWN	N/A	UNKNOWN	KS	N/A	SAMN09758781
CF00131-00203.MINT	N/A	MINT	KS	N/A	SAMN09758885
CF00132-00136.MINT	N/A	MINT	MT	N/A	SAMN09758884
CF00132-00382.MINT	N/A	MINT	MT	N/A	SAMN09758882
CF00132-00383.MINT	N/A	MINT	MT	N/A	SAMN09758883
CF00133-00137.MAB	MAB clone 1	MAB	TX	N/A	SAMN09758962
CF00133-00453.MAB	MAB clone 1	MAB	TX	N/A	SAMN09758963
CF00134-00138.MAB	MAB clone 1	MAB	AL	N/A	SAMN09758961
CF00135-00139.MAB	MAB clone 1	MAB	OR	N/A	SAMN09758960
CF00136-00140.MAB	N/A	MAB	FL	N/A	SAMN09758957
CF00136-00204.MAB	N/A	MAB	FL	N/A	SAMN09758959
CF00136-00455.MAB	N/A	MAB	FL	N/A	SAMN09758958
CF00138-00141.MAB	N/A	MAB	OH	N/A	SAMN09758956
CF00138-00205.MAB	N/A	MAB	OH	N/A	SAMN09758955
CF00139-00142.MINT	N/A	MINT	CA	N/A	SAMN09758881
CF00140-00143.MARUP	N/A	MARUP	SD	N/A	SAMN09758775
CF00141-00144.MAB	N/A	MAB	FL	N/A	SAMN09758954
CF00141-00206.MAV	East Asia	MAV	FL	N/A	SAMN09758808
CF00142-00145.MAB	MAB clone 1	MAB	FL	RDP.MAB.3	SAMN09758953
CF00143-00146.MAB	MAB clone 1	MAB	AL	N/A	SAMN09758952
CF00144-00147.MAB	MAB clone 1	MAB	CO	RDP.MAB.3	SAMN09758951
CF00144-00207.MAB	MAB clone 1	MAB	CO	RDP.MAB.3	SAMN09758950
CF00144-00460.MAB	MAB clone 1	MAB	CO	RDP.MAB.3	SAMN09758949
CF00145-00148.MINT	N/A	MINT	CA	N/A	SAMN09758880
CF00146-00149.MAV	MAV lineage 3	MAV	OH	N/A	SAMN09758807
CF00148-00208.MMAS	N/A	MMAS	FL	RDP.MMAS.4	SAMN09759083
CF00148-00209.MMAS	N/A	MMAS	FL	RDP.MMAS.4	SAMN09759084
CF00148-00210.MAB	MAB clone 1	MAB	FL	N/A	SAMN09758948
CF00148-00442.MMAS	N/A	MMAS	FL	RDP.MMAS.4	SAMN09759085
CF00149-00151.MAB	MAB clone 1	MAB	CO	N/A	SAMN09758947
CF00149-00211.MAB	MAB clone 1	MAB	CO	N/A	SAMN09758946
CF00150-00152.MAV	MAV lineage 5	MAV	TN	N/A	SAMN09758806
CF00151-00153.MAB	N/A	MAB	TN	N/A	SAMN09758945
CF00152-00154.MAB	MAB clone 2	MAB	IL	N/A	SAMN09758944
CF00152-00469.MINT	N/A	MINT	IL	N/A	SAMN09758879
CF00154-00156.MAB	MAB clone 1	MAB	OH	RDP.MAB.4	SAMN09758943
CF00154-00213.MMAS	MMAS clone 2	MMAS	OH	N/A	SAMN09759082
CF00154-00214.MMAS	MMAS clone 2	MMAS	OH	N/A	SAMN09759081
CF00155-00157.MCHIM	N/A	MCHIM	KS	N/A	SAMN09758866
CF00156-00158.MMAS	MMAS clone 1	MMAS	CO	RDP.MMAS.3	SAMN09759080
CF00157-00159.MAB	MAB clone 1	MAB	SC	N/A	SAMN09758942
CF00158-00160.MAB	MAB clone 1	MAB	TX	RDP.MAB.3	SAMN09758941
CF00160-00161.MAB	MAB clone 1	MAB	NH	N/A	SAMN09758940
CF00161-00162.MAV	MAV lineage 3	MAV	IN	N/A	SAMN09758805
CF00162-00163.MCHE	N/A	MCHE	KS	N/A	SAMN09758773
CF00163-00164.MAV	MAV lineage 3	MAV	TX	N/A	SAMN09758804
CF00164-00165.MAV	MAV lineage 5	MAV	ID	N/A	SAMN09758803
CF00165-00166.MAB	MAB clone 1	MAB	CO	N/A	SAMN09758937
CF00165-00215.MAB	MAB clone 1	MAB	CO	N/A	SAMN09758936
CF00165-00458.MAB	MAB clone 1	MAB	CO	N/A	SAMN09758939
CF00165-00690.MAB	MAB clone 1	MAB	CO	N/A	SAMN09758938
CF00166-00167.MAV	MAV lineage 3	MAV	IN	N/A	SAMN09758802
CF00167-00168.MAB	N/A	MAB	OH	N/A	SAMN09758935
CF00167-00216.MAB	N/A	MAB	OH	N/A	SAMN09758933
CF00167-00217.MAB	N/A	MAB	OH	N/A	SAMN09758934
CF00168-00169.MAV	MAV lineage 5	MAV	CO	N/A	SAMN09758800
CF00168-00170.MAV	MAV lineage 5	MAV	CO	N/A	SAMN09758801
CF00168-00218.MAV	MAV lineage 5	MAV	CO	N/A	SAMN09758799
CF00170-00171.MMAS	N/A	MMAS	FL	N/A	SAMN09759079
CF00171-00172.MAB	MAB clone 1	MAB	CA	N/A	SAMN09758932
CF00186-00367.MAB	MAB clone 1	MAB	TN	N/A	SAMN09758930
CF00186-00368.MAB	MAB clone 1	MAB	TN	N/A	SAMN09758931
CF00187-00369.MCHIM	N/A	MCHIM	TN	N/A	SAMN09758865
CF00188-00371.MAV	MAV lineage 4	MAV	TN	N/A	SAMN09758798
CF00189-00372.MAV	MAV lineage 5	MAV	CO	N/A	SAMN09758797
CF00190-00373.MAV	MAV lineage 3	MAV	IN	N/A	SAMN09758796
CF00191-00374.MASIA	N/A	MASIA	FL	N/A	SAMN09758776
CF00193-00177.MAV	MAV lineage 3	MAV	CO	N/A	SAMN09758795
CF00193-00178.MMAS	MMAS clone 2	MMAS	CO	RDP.MMAS.2	SAMN09759078
CF00193-00379.MAV	MAV lineage 3	MAV	CO	N/A	SAMN09758794
CF00193-01443.MINT	N/A	MINT	CO	N/A	SAMN09758878
CF00194-00380.MCHIM	N/A	MCHIM	TN	N/A	SAMN09758864
CF00198-00463.MMAS	MMAS clone 1	MMAS	CO	RDP.MMAS.3	SAMN09759077
CF00198-00464.MMAS	MMAS clone 1	MMAS	CO	RDP.MMAS.3	SAMN09759076
CF00198-00657.MAV	MAV lineage 1	MAV	CO	N/A	SAMN09758791
CF00198-00663.MAV	MAV lineage 1	MAV	CO	N/A	SAMN09758792
CF00198-00665.MAV	MAV lineage 1	MAV	CO	N/A	SAMN09758793
CF00206-00449.MMAS	MMAS clone 1	MMAS	AZ	N/A	SAMN09759075
CF00207-00450.MAB	MAB clone 1	MAB	CO	RDP.MAB.6	SAMN09758929
CF00208-00451.MAB	MAB clone 1	MAB	GA	N/A	SAMN09758928
CF00209-00452.MAB	N/A	MAB	TN	N/A	SAMN09758927
CF00211-00454.MAB	MAB clone 1	MAB	CO	RDP.MAB.1	SAMN09758926
CF00233-00510.MKUB	N/A	MKUB	OH	N/A	SAMN09758779
CF00261-00765.MAB	N/A	MAB	MI	N/A	SAMN09758925
CF00276-00579.MGORD	N/A	MGORD	CO	N/A	SAMN09758777
CF00279-00678.MAB	MAB clone 1	MAB	CO	RDP.MAB.6	SAMN09758923
CF00279-00680.MAB	MAB clone 1	MAB	CO	RDP.MAB.6	SAMN09758924
CF00280-00677.MAB	N/A	MAB	OH	N/A	SAMN09758922
CF00286-00609.MKAN	N/A	MKAN	CO	N/A	SAMN09758778
CF00297-01032.MAB	MAB clone 2	MAB	TN	N/A	SAMN09758921
CF00308-00653.MAB	MAB clone 1	MAB	OH	N/A	SAMN09758920
CF00314-00660.MAB	N/A	MAB	NY	N/A	SAMN09758919
CF00315-00498.UNKNOWNMAC	N/A	UNKNOWNMAC	FL	N/A	SAMN09758782
CF00316-00499.MMAS	MMAS clone 2	MMAS	FL	N/A	SAMN09759074
CF00358-01030.MAV	MAV lineage 5	MAV	TN	N/A	SAMN09758790
CF00764-00646.MAB	MAB clone 2	MAB	TX	RDP.MAB.2	SAMN09758918
CF00765-00647.MBOL	N/A	MBOL	TX	N/A	SAMN09759067
CF00766-00648.MMAS	MMAS clone 2	MMAS	TX	RDP.MMAS.1	SAMN09759073
CF00770-00654.MCHIM	N/A	MCHIM	OH	N/A	SAMN09758863
CF00773-00659.MBOL	N/A	MBOL	FL	N/A	SAMN09759066
CF00775-00664.MINT	N/A	MINT	OH	N/A	SAMN09758877
CF00776-00667.MAV	MAV lineage 2	MAV	CO	N/A	SAMN09758789
CF00778-00668.MAV	MAV lineage 3	MAV	KS	N/A	SAMN09758788
CF00779-00669.MAV	MAV lineage 3	MAV	KS	N/A	SAMN09758787
CF00782-00671.MAV	MAV lineage 4	MAV	PA	N/A	SAMN09758783
CF00782-00672.MAV	MAV lineage 4	MAV	PA	N/A	SAMN09758784
CF00782-00673.MAV	MAV lineage 4	MAV	PA	N/A	SAMN09758786
CF00782-00674.MAV	MAV lineage 4	MAV	PA	N/A	SAMN09758785
CF00783-00676.MAB	N/A	MAB	CO	N/A	SAMN09758917
CF00786-00686.MAB	MAB clone 1	MAB	FL	N/A	SAMN09758916
CF00788-00688.MAB	MAB clone 1	MAB	SD	N/A	SAMN09758915
CF00789-00689.MAB	N/A	MAB	FL	N/A	SAMN09758913
CF00789-00691.MAB	N/A	MAB	FL	N/A	SAMN09758914
CF00789-00692.MAB	N/A	MAB	FL	N/A	SAMN09758912
CF00795-00699.MAB	N/A	MAB	TN	N/A	SAMN09758911

### Sheet: TableS2
Table S2. Metadata for reference, type strain and background isolates used in this study. Attributes for M. abscessus, M. avium, M. chimaera and M. intracellulare genomes are provided, including isolate identifier, source, country and region of origin, clade/lineage, taxonomic identification, citation and NCBI accession number.
Isolate	Source	Country	Clade/Lineage	Region	Taxon	Citation	Accession Number
082312_2258	Sputum	USA	MMAS clone1	North America	MMAS	Tettelin et al. 2014	SRR901621
091912_2446	Sputum	USA	MMAS clone1	North America	MMAS	Tettelin et al. 2014	SRR901635
19m	Sputum	GBR	MMAS clone1	Europe	MMAS	Bryant et al. 2013	CSWQ01000000
2B-0107	Sputum	USA	MMAS clone1	North America	MMAS	Tettelin et al. 2014	SRR340137
30a	Sputum	GBR	MMAS clone1	Europe	MMAS	Bryant et al. 2013	CSYG01000000
47J26	Sputum	GBR	MMAS clone1	Europe	MMAS	Chan et al. 2012	AGQU00000000
ASAN 50594	N/A	KOR	N/A	Asia	MMAS	Kim et al. 2013	NC_021282.1
ATCC 19977	Wound	USA	MAB clone1	North America	MAB	Ripoll et al. 2009	NC_010397.1
BD	Bronchoalveolar lavage	FRA	N/A	Europe	MBOL	Choi et al. 2012	NZ_AHAS00000000.1
BRAPA42FWDG01	Wound	BRA	N/A	South America	MMAS	Everall et al. 2017	NZ_FWDG01000001.1
CCUG 48898	Bronchoalveolar lavage	FRA	N/A	Europe	MMAS	Tettelin et al. 2012	NZ_AKVF00000000.1
CRM 0020	Wound	BRA	N/A	South America	MMAS	Davidson et al. 2013	NZ_ATFQ00000000.1
M154	Bronchoalveolar lavage	MAL	N/A	Asia	MMAS	Choo et al. 2012	NZ_AJMA00000000.1
UNC673	Sputum	USA	MAB clone2	North America	MAB	Bryant et al. 2016	ERR374010
WRCM9	Sputum	GBR	MAB clone2	Europe	MAB	Bryant et al. 2016	ERR363245
05-1390	Sputum	KOR	N/A	Asia	MYONG	Kim et al. 2013	NC_021715.1
CDC 2015-22-71	Wound	USA	N/A	North America	MCHIM	Hasan et al. 2017	NZ_CP019221.1
AH16	Sputum	USA	N/A	Hawaii	MCHIM	Hasan et al. 2016	NZ_CP012885.2
ATCC 13950	Sputum	KOR	N/A	Asia	MINT	Kim et al. 2012	NC_016946.1
DSM 44623	Sputum	ITA	N/A	Europe	MCHIM	Van Ingen et al. 2017	NZ_CP015278.1
LJHL01	Sputum	IRL	N/A	Europe	MCHIM	Mac Aogáin et al. 2015	NZ_LJHL00000000.1
LJHM01	Sputum	IRL	N/A	Europe	MCHIM	Mac Aogáin et al. 2015	NZ_LJHM00000000.1
LJHN01	Bronchoalveolar lavage	IRL	N/A	Europe	MCHIM	Mac Aogáin et al. 2015	NZ_LJHN00000000.1
MOTT-02	Sputum	KOR	N/A	Asia	MINT	Kim et al. 2012	NC_016947.1
MOTT-64	Sputum	KOR	N/A	Asia	MINT	Kim et al. 2012	CP003324.1
MYC121	Liver	USA	N/A	North America	MINT	Pfeiffer et al. 2017	SRS181784
MYC24	Eye	USA	N/A	North America	MINT	Pfeiffer et al. 2017	SRS1812364
MYC35	Liver	USA	N/A	North America	MINT	Pfeiffer et al. 2017	SRS1812366
SJ42	Sputum	CAN	N/A	North America	MCHIM	Hasan et al. 2017	NZ_CP022223.1
ZUERICH-1	Heater-Cooler Unit	CHE	N/A	Europe	MCHIM	Van Ingen et al. 2017	NZ_CP015272.1
ZUERICH-2	Heater-Cooler Unit	CHE	N/A	Europe	MCHIM	Van Ingen et al. 2017	NZ_CP015267.1
011194_8550	Human Infection	USA	MAV Lineage 4	North America	HOM	Unpublished	NZ_JAOR00000000.1
05-4293	Bird	USA	MAV Lineage 1	North America	HOM	Unpublished	NZ_AYLW00000000.1
080597_8934	Human Infection	USA	MAV Lineage 4	North America	HOM	Unpublished	NZ_JAOS00000000.1
10-4249	Deer	USA	N/A	North America	HOM	Unpublished	NZ_AYNQ00000000.1
10-5581	Elephant	USA	MAV Lineage EastAsia	North America	HOM	Unpublished	NZ_AYNT00000000.1
10-5606	Pig	USA	MAV Lineage 1	North America	HOM	Unpublished	AYNU00000000.1
100	Blood	USA	MAV Lineage 3	North America	HOM	Unpublished	NZ_AUZT00000000.1
104	AIDS patient	USA	MAV Lineage 1	North America	HOM	Unpublished	NC_008595.1
11-0986	Deer	USA	MAV Lineage 1	North America	HOM	Unpublished	AYNZ00000000.1
12-062	Sputum	BEL	MAV Lineage 2	Europe	HOM	Bruffaerts et al. 2016	NZ_FKJL00000000.1
12-067	Sputum	BEL	MAV Lineage 1	Europe	HOM	Bruffaerts et al. 2016	NZ_FKJO00000000.1
3388	Sputum	USA	MAV Lineage 1	North America	HOM	Unpublished	NZ_AWNJ00000000.1
A5	Blood	USA	N/A	North America	HOM	Unpublished	NZ_AUZQ00000000.1
ATCC 25291	Hen	CAN	N/A	North America	AV	Unpublished	NZ_ACFI00000000.1
ATCC 49884	Pigeon	FRA	N/A	Europe	SIL	Unpublished	NZ_AYOC00000000.1
CAM57	Sputum	JPN	MAV Lineage 5	Japan	HOM	Yano et al. 2017	NZ_MBFN00000000.1
DH-2	Sputum	JPN	MAV Lineage 2	Japan	HOM	Uchiya et al. 2017	NZ_BDMW00000000.1
DJO-44271	Human Infection	USA	MAV Lineage 1	North America	HOM	Unpublished	NZ_CP009614.1
H87	Water	USA	MAV Lineage 3	North America	HOM	Zhao et al. 2017	NZ_CP018363.1
HF-1	Sputum	JPN	MAV Lineage 5	Japan	HOM	Uchiya et al. 2017	NZ_BDNB00000000.1
IH-068	Sputum	JPN	MAV Lineage 1	Japan	HOM	Uchiya et al. 2017	NZ_BDNF00000000.1
K10	Cow	USA	N/A	North America	PTB	Li et al. 2005	NC_002944.2
LYM086	Pig	BEL	MAV Lineage 1	Europe	HOM	Bruffaerts et al. 2016	NZ_FKJM00000000.1
LYM122	Pig	BEL	MAV Lineage 2	Europe	HOM	Bruffaerts et al. 2016	NZ_FKJN00000000.1
MAH-E-149-2	Dust	DEU	MAV Lineage 1	Europe	HOM	Sanchini et al. 2016	NZ_LNAJ00000000
MAH-E-2514	Water	DEU	MAV Lineage 4	Europe	HOM	Sanchini et al. 2016	NZ_LNBJ00000000
MAH-E-3044	Water	DEU	MAV Lineage 4	Europe	HOM	Sanchini et al. 2016	NZ_LNBK00000000
MAH-E-82-7	Dust	DEU	MAV Lineage 1	Europe	HOM	Sanchini et al. 2016	NZ_LNAF00000000
MAH-E-88-1	Dust	DEU	MAV Lineage 4	Europe	HOM	Sanchini et al. 2016	NZ_LMVR00000000
MAH-P-0913	Adult pulmonary infection	DEU	MAV Lineage 3	Europe	HOM	Sanchini et al. 2016	NZ_LNBB00000000
MAH-P-528-08	Child lymphadenitis	DEU	MAV Lineage 4	Europe	HOM	Sanchini et al. 2016	NZ_LNBL00000000
MAH-P-8933-06	Adult pulmonary infection	DEU	MAV Lineage 1	Europe	HOM	Sanchini et al. 2016	NZ_LNBH00000000
MAH-P-9060-06	Adult pulmonary infection	DEU	MAV Lineage 2	Europe	HOM	Sanchini et al. 2016	NZ_LNBF00000000
MAHP-04-13	Adult pulmonary infection	DEU	MAV Lineage 1	Europe	HOM	Sanchini et al. 2016	NZ_LNBA00000000
MAHP-883	Child lymphadenitis	DEU	MAV Lineage 4	Europe	HOM	Sanchini et al. 2016	NZ_LNBS00000000
MAV-120709-2344	Sputum	USA	MAV Lineage 5	North America	HOM	Unpublished	SRR901697
MAV-120809-2495	Bronchoalveolar lavage	USA	MAV Lineage 3	North America	HOM	Unpublished	SRR901702
MK20-1	Human Infection	JPN	MAV Lineage 5	Japan	HOM	Uchiya et al. 2017	NZ_BDNW00000000.1
OCU491	Pig	JPN	MAV Lineage 1	Japan	HOM	Yano et al. 2017	NZ_MKCY00000000.1
OCU556	Pig	JPN	MAV Lineage 1	Japan	HOM	Yano et al. 2017	NZ_MKCX00000000.1
TH135	Sputum	JPN	MAV Lineage EastAsia	Japan	HOM	Uchiya et al. 2013	NZ_AP012555.1
XTB13-223	Human Infection	BLR	MAV Lineage 2	Europe	HOM	Unpublished	NZ_JLIC00000000.1
